# High-Capacity Sample Multiplexing for Single Cell Chromatin Accessibility Profiling

**DOI:** 10.1101/2023.03.05.531201

**Authors:** Gregory T. Booth, Riza M. Daza, Sanjay R. Srivatsan, José L. McFaline-Figueroa, Rula Green Gladden, Scott N. Furlan, Jay Shendure, Cole Trapnell

**Affiliations:** Department of Genome Sciences, University of Washington, Seattle, WA, USA; Department of Biomedical Engineering, Columbia University, New York City, NY, USA; Brotman Baty Institute for Precision Medicine, Seattle, WA, USA; Allen Discovery Center for Cell Lineage Tracing, Seattle, WA, USA; Clinical Research Division, Fred Hutchinson Cancer Research Center, Seattle, WA, USA; Department of Pediatrics, University of Washington, Seattle, WA, USA; Howard Hughes Medical Institute, Seattle, WA, USA

## Abstract

Single-cell chromatin accessibility has emerged as a powerful means of understanding the epigenetic landscape of diverse tissues and cell types, but profiling cells from many independent specimens is challenging and costly. Here we describe a novel approach, sciPlex-ATAC-seq, which uses unmodified DNA oligos as sample-specific nuclear labels, enabling the concurrent profiling of chromatin accessibility within single nuclei from virtually unlimited specimens or experimental conditions. We first demonstrate our method with a chemical epigenomics screen, in which we identify drug-altered distal regulatory sites predictive of compound- and dose-dependent effects on transcription. We then analyze cell type-specific chromatin changes in PBMCs from multiple donors responding to synthetic and allogeneic immune stimulation. We quantify stimulation-altered immune cell compositions and isolate the unique effects of allogeneic stimulation on chromatin accessibility specific to T-lymphocytes. Finally, we observe that impaired global chromatin decondensation often coincides with chemical inhibition of allogeneic T-cell activation.
