## Supplemental Table 2 for "High-Capacity Sample Multiplexing for Single Cell Chromatin Accessibility Profiling"

### Sheet: Sheet1
Experiment	sample_rep	n_cells	med_frags	med_TSSenr	med_FRIP	med_hash	med_hashEnr
MLR_3L	respA_Bead_rep1	39	3009	11.9	0.21	1175	19.7
MLR_3L	respA_Bead_rep2	50	2786	10.9	0.24	1398	93.7
MLR_3L	respA_Bead_rep3	154	2848	12.6	0.25	875	10.9
MLR_3L	respA_noStim_rep1	71	1923	11.5	0.23	776	21.3
MLR_3L	respA_noStim_rep2	131	1923	13.3	0.23	833	23.5
MLR_3L	respA_noStim_rep3	145	1877	14	0.24	857	27
MLR_3L	respA_stimA_rep1	116	2044	12.8	0.23	749	14.2
MLR_3L	respA_stimA_rep2	205	2461	12.2	0.23	1333	56.9
MLR_3L	respA_stimA_rep3	168	2440	13.1	0.23	1232	52.7
MLR_3L	respA_stimB_rep2	177	2022	12	0.22	588	7.8
MLR_3L	respA_stimB_rep3	197	2508	11.5	0.21	729	13.5
MLR_3L	respA_stimC_rep1	253	2822	10.7	0.2	1285	33.1
MLR_3L	respA_stimC_rep2	196	3111	11.3	0.21	789	8.3
MLR_3L	respA_stimC_rep3	227	3197	10.6	0.22	1105	33.1
MLR_3L	respA_stimD_rep1	199	2350	11.7	0.22	746	11.1
MLR_3L	respA_stimD_rep2	149	2416	12.6	0.23	578	17.1
MLR_3L	respA_stimD_rep3	213	3294	11.6	0.2	1444	26.2
MLR_3L	respB_Bead_rep1	76	3002	10.9	0.23	782	12.1
MLR_3L	respB_Bead_rep2	48	2407	11.7	0.24	1228	40.1
MLR_3L	respB_noStim_rep1	150	1917	13.9	0.24	756	18
MLR_3L	respB_noStim_rep2	148	2200	13.8	0.24	838	13.7
MLR_3L	respB_noStim_rep3	170	2016	12.9	0.23	738	29.6
MLR_3L	respB_stimA_rep1	214	3100	12.2	0.26	2145	202.6
MLR_3L	respB_stimA_rep2	268	2402	12.2	0.24	783	14.9
MLR_3L	respB_stimA_rep3	296	2272	12.1	0.25	954	18
MLR_3L	respB_stimB_rep2	166	2474	12.7	0.21	538	6.5
MLR_3L	respB_stimB_rep3	175	2323	12.4	0.21	929	31.6
MLR_3L	respB_stimC_rep1	298	2639	12.6	0.24	854	17.9
MLR_3L	respB_stimC_rep2	306	2436	11.8	0.24	890	19.7
MLR_3L	respB_stimC_rep3	338	2494	12.8	0.25	2040	82.5
MLR_3L	respB_stimD_rep1	284	2436	12.4	0.24	898	17.5
MLR_3L	respB_stimD_rep2	244	2424	11.6	0.23	956	18.8
MLR_3L	respB_stimD_rep3	268	2448	11.7	0.24	691	6.8
MLR_3L	respC_Bead_rep1	111	3306	11	0.22	1688	33.5
MLR_3L	respC_Bead_rep2	99	2936	11.6	0.22	1009	19.5
MLR_3L	respC_Bead_rep3	77	3019	11.4	0.22	1501	33.8
MLR_3L	respC_noStim_rep1	108	1690	12.3	0.22	794	22.1
MLR_3L	respC_noStim_rep2	144	1754	13.4	0.23	1120	44.5
MLR_3L	respC_noStim_rep3	145	1667	12.6	0.22	767	19.1
MLR_3L	respC_stimA_rep1	274	2154	11.6	0.22	869	19.8
MLR_3L	respC_stimA_rep2	327	2622	11.3	0.22	1039	17.7
MLR_3L	respC_stimA_rep3	272	2506	12.2	0.23	676	9.8
MLR_3L	respC_stimB_rep1	303	2720	11.4	0.22	762	11.4
MLR_3L	respC_stimB_rep2	274	2534	11.4	0.21	730	11.8
MLR_3L	respC_stimB_rep3	348	2960	10.8	0.2	1637	28.6
MLR_3L	respC_stimC_rep1	173	2014	12	0.2	739	23
MLR_3L	respC_stimC_rep2	133	1895	12	0.2	526	7.6
MLR_3L	respC_stimC_rep3	188	2244	11.8	0.2	791	22.3
MLR_3L	respC_stimD_rep1	289	2503	11.1	0.2	849	12.2
MLR_3L	respC_stimD_rep2	277	2398	10.8	0.21	728	12.4
MLR_3L	respC_stimD_rep3	357	2695	10.7	0.2	1032	21.5
MLR_3L	respD_Bead_rep1	98	2428	11.4	0.23	986	19.8
MLR_3L	respD_Bead_rep2	101	2683	11.5	0.23	1373	33.7
MLR_3L	respD_Bead_rep3	87	2328	13	0.25	818	18.9
MLR_3L	respD_noStim_rep1	197	1840	12.5	0.23	735	19.2
MLR_3L	respD_noStim_rep2	204	2066	12.9	0.22	917	21.8
MLR_3L	respD_noStim_rep3	206	1938	11.6	0.2	896	23.2
MLR_3L	respD_stimA_rep1	274	2544	12	0.23	926	20.5
MLR_3L	respD_stimA_rep2	298	2502	11.7	0.23	778	16.9
MLR_3L	respD_stimA_rep3	244	2510	10.9	0.21	676	10.2
MLR_3L	respD_stimB_rep1	4	3887	10.1	0.17	2603	7.6
MLR_3L	respD_stimB_rep2	293	2536	10.8	0.22	635	9.5
MLR_3L	respD_stimB_rep3	327	2506	11.3	0.21	975	14.1
MLR_3L	respD_stimC_rep1	320	2535	11	0.22	867	15.7
MLR_3L	respD_stimC_rep2	278	2526	11.4	0.22	654	11.4
MLR_3L	respD_stimC_rep3	240	2892	10.8	0.21	554	7.2
MLR_3L	respD_stimD_rep1	281	2485	11.4	0.22	1060	30.8
MLR_3L	respD_stimD_rep2	255	2231	11.4	0.23	778	13.6
MLR_3L	respD_stimD_rep3	235	2396	11.8	0.21	611	7.8
MLR_3L	stimAlone_stimA_rep1	25	3517	7.8	0.12	1262	5.4
MLR_3L	stimAlone_stimA_rep2	38	2946	8	0.14	1246	5.1
MLR_3L	stimAlone_stimA_rep3	37	3418	11.1	0.19	1711	4.3
MLR_3L	stimAlone_stimB_rep2	20	3258	11.2	0.2	1505	5.1
MLR_3L	stimAlone_stimB_rep3	27	5381	8.7	0.13	2385	5.9
MLR_3L	stimAlone_stimC_rep1	16	6162	9.7	0.16	1488	26.2
MLR_3L	stimAlone_stimC_rep2	8	6414	8.9	0.16	3888	5.7
MLR_3L	stimAlone_stimC_rep3	6	2880	8.8	0.12	426	12
MLR_3L	stimAlone_stimD_rep1	19	4696	8.1	0.14	1856	5.4
MLR_3L	stimAlone_stimD_rep2	23	2934	9.8	0.19	1185	5.2
MLR_3L	stimAlone_stimD_rep3	17	4217	8.2	0.14	2434	7.3
MLR_w_Drugs_3L	RespD_Bead_BMS_0_rep1	140	1926	7.8	0.18	45	12.5
MLR_w_Drugs_3L	RespD_Bead_BMS_0_rep2	165	1868	7.6	0.18	49	13.1
MLR_w_Drugs_3L	RespD_Bead_BMS_1_rep1	165	1913	8	0.18	45	11.4
MLR_w_Drugs_3L	RespD_Bead_BMS_1_rep2	154	1782	8.3	0.18	54	12.9
MLR_w_Drugs_3L	RespD_Bead_BMS_10_rep1	147	1981	8	0.19	46	11.1
MLR_w_Drugs_3L	RespD_Bead_BMS_10_rep2	195	1782	7.6	0.19	54	16.7
MLR_w_Drugs_3L	RespD_Bead_BMS_100_rep1	8	2665	7.2	0.15	86	4.9
MLR_w_Drugs_3L	RespD_Bead_BMS_100_rep2	9	2189	7.2	0.12	69	2.6
MLR_w_Drugs_3L	RespD_Bead_CycA_0_rep1	137	1734	7.4	0.18	32	7.3
MLR_w_Drugs_3L	RespD_Bead_CycA_0_rep2	195	1918	7.8	0.18	34	9.9
MLR_w_Drugs_3L	RespD_Bead_CycA_1_rep1	114	1515	8.5	0.2	27	10.5
MLR_w_Drugs_3L	RespD_Bead_CycA_1_rep2	102	1680	8.6	0.19	28	8
MLR_w_Drugs_3L	RespD_Bead_CycA_10_rep1	51	1698	8.3	0.19	20	3.6
MLR_w_Drugs_3L	RespD_Bead_CycA_10_rep2	70	1922	8.7	0.2	22	5.1
MLR_w_Drugs_3L	RespD_Bead_CycA_100_rep1	9	2378	9.8	0.15	40	3.8
MLR_w_Drugs_3L	RespD_Bead_CycA_100_rep2	19	2306	8.9	0.13	39	3.3
MLR_w_Drugs_3L	RespD_Bead_CycA-Rapa_0_rep1	193	1725	7.7	0.18	54	15.3
MLR_w_Drugs_3L	RespD_Bead_CycA-Rapa_0_rep2	194	1858	7.3	0.18	47	12.7
MLR_w_Drugs_3L	RespD_Bead_CycA-Rapa_1_rep1	122	1567	8.5	0.2	31	9.7
MLR_w_Drugs_3L	RespD_Bead_CycA-Rapa_1_rep2	125	1393	8.3	0.2	30	9.2
MLR_w_Drugs_3L	RespD_Bead_CycA-Rapa_10_rep1	131	1692	8	0.19	53	9.4
MLR_w_Drugs_3L	RespD_Bead_CycA-Rapa_10_rep2	89	1622	8.6	0.2	27	8.7
MLR_w_Drugs_3L	RespD_Bead_CycA-Rapa_100_rep1	69	2210	7.5	0.16	67	6.8
MLR_w_Drugs_3L	RespD_Bead_CycA-Rapa_100_rep2	87	1780	8.1	0.18	35	6.8
MLR_w_Drugs_3L	RespD_Bead_Dex_0_rep1	26	2635	6	0.15	56	6.3
MLR_w_Drugs_3L	RespD_Bead_Dex_0_rep2	24	2486	7.8	0.16	53	7
MLR_w_Drugs_3L	RespD_Bead_Dex_1_rep1	10	2954	5.4	0.13	72	9.3
MLR_w_Drugs_3L	RespD_Bead_Dex_1_rep2	5	2064	6.6	0.16	63	6.1
MLR_w_Drugs_3L	RespD_Bead_Dex_10_rep1	5	2730	5.5	0.13	46	10.6
MLR_w_Drugs_3L	RespD_Bead_Dex_10_rep2	6	2479	4.5	0.08	46	3.1
MLR_w_Drugs_3L	RespD_Bead_Dex_100_rep1	46	1835	9.1	0.19	24	6.8
MLR_w_Drugs_3L	RespD_Bead_Dex_100_rep2	44	1984	9.9	0.19	20	4.3
MLR_w_Drugs_3L	RespD_Bead_Meth_0_rep1	104	1742	7.5	0.19	32	10
MLR_w_Drugs_3L	RespD_Bead_Meth_0_rep2	151	2256	7.6	0.17	54	11.2
MLR_w_Drugs_3L	RespD_Bead_Meth_1_rep1	114	1578	7.9	0.19	37	8.5
MLR_w_Drugs_3L	RespD_Bead_Meth_1_rep2	119	1826	7.8	0.19	37	8.2
MLR_w_Drugs_3L	RespD_Bead_Meth_10_rep1	93	1810	8.5	0.19	28	9
MLR_w_Drugs_3L	RespD_Bead_Meth_10_rep2	142	1953	7.8	0.17	45	10.6
MLR_w_Drugs_3L	RespD_Bead_Meth_100_rep1	133	2122	7.6	0.17	36	8
MLR_w_Drugs_3L	RespD_Bead_Meth_100_rep2	108	1886	8	0.18	32	9.6
MLR_w_Drugs_3L	RespD_Bead_Meth-CycA_0_rep1	198	2288	8	0.18	91	18.4
MLR_w_Drugs_3L	RespD_Bead_Meth-CycA_0_rep2	84	1942	7.5	0.18	38	8.1
MLR_w_Drugs_3L	RespD_Bead_Meth-CycA_1_rep1	95	1439	8.8	0.21	24	6.1
MLR_w_Drugs_3L	RespD_Bead_Meth-CycA_1_rep2	143	1447	8	0.2	35	10.5
MLR_w_Drugs_3L	RespD_Bead_Meth-CycA_10_rep1	120	1662	8.1	0.19	33	10.2
MLR_w_Drugs_3L	RespD_Bead_Meth-CycA_10_rep2	98	1400	8.5	0.2	24	5.9
MLR_w_Drugs_3L	RespD_Bead_Meth-CycA_100_rep1	54	1678	7.4	0.17	86	8.3
MLR_w_Drugs_3L	RespD_Bead_Meth-CycA_100_rep2	32	1660	6.4	0.16	100	6
MLR_w_Drugs_3L	RespD_Bead_Rapa_0_rep1	177	1899	7.9	0.19	32	8.7
MLR_w_Drugs_3L	RespD_Bead_Rapa_0_rep2	163	1959	8.2	0.17	46	10
MLR_w_Drugs_3L	RespD_Bead_Rapa_1_rep1	128	1544	7.5	0.19	34	11.2
MLR_w_Drugs_3L	RespD_Bead_Rapa_1_rep2	174	2027	8.2	0.19	93	26.1
MLR_w_Drugs_3L	RespD_Bead_Rapa_10_rep1	96	1764	7.5	0.19	32	6.9
MLR_w_Drugs_3L	RespD_Bead_Rapa_10_rep2	101	1668	8.4	0.2	28	8.1
MLR_w_Drugs_3L	RespD_Bead_Rapa_100_rep1	115	2008	7.4	0.18	35	9.3
MLR_w_Drugs_3L	RespD_Bead_Rapa_100_rep2	146	2003	7.6	0.19	56	16
MLR_w_Drugs_3L	RespD_Bead_SAHA_0_rep1	118	1900	7.8	0.19	28	6.4
MLR_w_Drugs_3L	RespD_Bead_SAHA_0_rep2	113	1826	8.1	0.19	26	6.2
MLR_w_Drugs_3L	RespD_Bead_SAHA_1_rep1	17	2574	5.8	0.14	62	3.6
MLR_w_Drugs_3L	RespD_Bead_SAHA_1_rep2	16	1948	6.5	0.16	100	5.8
MLR_w_Drugs_3L	RespD_Bead_SAHA_10_rep1	15	2373	6.5	0.14	87	4.1
MLR_w_Drugs_3L	RespD_Bead_SAHA_10_rep2	18	3254	7.2	0.15	162	5.1
MLR_w_Drugs_3L	RespD_Bead_SAHA_100_rep1	17	2546	6.2	0.14	88	5.2
MLR_w_Drugs_3L	RespD_Bead_SAHA_100_rep2	29	2861	5.8	0.14	87	4.9
MLR_w_Drugs_3L	RespD_StimA_BMS_0_rep1	364	1917	7.5	0.17	52	14.9
MLR_w_Drugs_3L	RespD_StimA_BMS_0_rep2	506	2098	7.5	0.17	71	18.6
MLR_w_Drugs_3L	RespD_StimA_BMS_1_rep1	324	2278	7.5	0.17	50	8.1
MLR_w_Drugs_3L	RespD_StimA_BMS_1_rep2	472	2116	7.5	0.17	61	12.4
MLR_w_Drugs_3L	RespD_StimA_BMS_10_rep1	243	2151	7.4	0.16	46	9.7
MLR_w_Drugs_3L	RespD_StimA_BMS_10_rep2	477	2378	7.4	0.16	93	13.9
MLR_w_Drugs_3L	RespD_StimA_BMS_100_rep1	35	2547	8	0.14	97	3.4
MLR_w_Drugs_3L	RespD_StimA_BMS_100_rep2	109	2175	7.3	0.16	94	6
MLR_w_Drugs_3L	RespD_StimA_CycA_0_rep1	375	2239	7.4	0.17	49	8.1
MLR_w_Drugs_3L	RespD_StimA_CycA_0_rep2	274	1983	7.5	0.17	28	6.4
MLR_w_Drugs_3L	RespD_StimA_CycA_1_rep1	20	1890	7.7	0.17	34	2.6
MLR_w_Drugs_3L	RespD_StimA_CycA_1_rep2	153	2141	8	0.18	25	5.1
MLR_w_Drugs_3L	RespD_StimA_CycA_10_rep1	148	1828	7.8	0.17	30	4.2
MLR_w_Drugs_3L	RespD_StimA_CycA_10_rep2	170	1776	7.8	0.17	30	6.5
MLR_w_Drugs_3L	RespD_StimA_CycA_100_rep1	31	1958	7.4	0.15	50	4.4
MLR_w_Drugs_3L	RespD_StimA_CycA_100_rep2	51	2464	6.5	0.14	56	4.2
MLR_w_Drugs_3L	RespD_StimA_CycA-Rapa_0_rep1	393	2100	7.5	0.18	35	7
MLR_w_Drugs_3L	RespD_StimA_CycA-Rapa_0_rep2	495	2477	7.3	0.16	71	11.2
MLR_w_Drugs_3L	RespD_StimA_CycA-Rapa_1_rep1	257	1795	8.1	0.18	42	9.8
MLR_w_Drugs_3L	RespD_StimA_CycA-Rapa_1_rep2	276	1670	7.9	0.19	38	10.7
MLR_w_Drugs_3L	RespD_StimA_CycA-Rapa_10_rep1	149	1935	7.9	0.18	31	5.8
MLR_w_Drugs_3L	RespD_StimA_CycA-Rapa_10_rep2	278	1758	8.3	0.19	42	12
MLR_w_Drugs_3L	RespD_StimA_CycA-Rapa_100_rep1	138	2156	7.5	0.16	42	5.9
MLR_w_Drugs_3L	RespD_StimA_CycA-Rapa_100_rep2	185	1773	7.2	0.16	57	9.2
MLR_w_Drugs_3L	RespD_StimA_Dex_0_rep1	197	2368	7.3	0.17	30	4.2
MLR_w_Drugs_3L	RespD_StimA_Dex_0_rep2	258	2124	7.3	0.17	32	5.3
MLR_w_Drugs_3L	RespD_StimA_Dex_1_rep1	120	1929	7.8	0.17	25	5.8
MLR_w_Drugs_3L	RespD_StimA_Dex_1_rep2	152	1946	7.8	0.18	30	5.1
MLR_w_Drugs_3L	RespD_StimA_Dex_10_rep1	111	2087	7.7	0.16	28	5.1
MLR_w_Drugs_3L	RespD_StimA_Dex_10_rep2	147	1949	7.5	0.17	28	7.2
MLR_w_Drugs_3L	RespD_StimA_Dex_100_rep1	108	1960	8.4	0.19	24	4.2
MLR_w_Drugs_3L	RespD_StimA_Dex_100_rep2	134	2114	8	0.17	35	5
MLR_w_Drugs_3L	RespD_StimA_Meth_0_rep1	303	2241	7.5	0.17	37	6.2
MLR_w_Drugs_3L	RespD_StimA_Meth_0_rep2	368	2107	7.6	0.17	38	9.1
MLR_w_Drugs_3L	RespD_StimA_Meth_1_rep1	366	2126	7.3	0.17	52	10
MLR_w_Drugs_3L	RespD_StimA_Meth_1_rep2	303	2017	7.6	0.17	36	7.2
MLR_w_Drugs_3L	RespD_StimA_Meth_10_rep1	313	2149	7.3	0.17	49	9.4
MLR_w_Drugs_3L	RespD_StimA_Meth_10_rep2	272	1941	7.9	0.18	35	7.6
MLR_w_Drugs_3L	RespD_StimA_Meth_100_rep1	368	2232	7.4	0.17	53	8.4
MLR_w_Drugs_3L	RespD_StimA_Meth_100_rep2	260	2162	7.6	0.17	29	6.1
MLR_w_Drugs_3L	RespD_StimA_Meth-CycA_0_rep1	484	2167	7.2	0.18	67	13.6
MLR_w_Drugs_3L	RespD_StimA_Meth-CycA_0_rep2	477	2504	7.1	0.17	65	11.9
MLR_w_Drugs_3L	RespD_StimA_Meth-CycA_1_rep1	156	1970	8.1	0.19	25	5.1
MLR_w_Drugs_3L	RespD_StimA_Meth-CycA_1_rep2	213	2050	7.9	0.18	45	8
MLR_w_Drugs_3L	RespD_StimA_Meth-CycA_10_rep1	192	1906	8.3	0.19	26	6.1
MLR_w_Drugs_3L	RespD_StimA_Meth-CycA_10_rep2	226	1610	8	0.19	34	8.5
MLR_w_Drugs_3L	RespD_StimA_Meth-CycA_100_rep1	134	2033	8	0.16	48	6.4
MLR_w_Drugs_3L	RespD_StimA_Meth-CycA_100_rep2	107	2178	7.6	0.15	44	5.4
MLR_w_Drugs_3L	RespD_StimA_Rapa_0_rep1	534	2342	7.1	0.17	72	12.5
MLR_w_Drugs_3L	RespD_StimA_Rapa_0_rep2	404	2300	7.5	0.17	48	8.7
MLR_w_Drugs_3L	RespD_StimA_Rapa_1_rep1	485	2108	7.4	0.17	70	15.4
MLR_w_Drugs_3L	RespD_StimA_Rapa_1_rep2	334	1898	7.3	0.18	31	7.4
MLR_w_Drugs_3L	RespD_StimA_Rapa_10_rep1	367	2173	7.6	0.17	47	8.3
MLR_w_Drugs_3L	RespD_StimA_Rapa_10_rep2	482	2060	7.4	0.18	72	18.2
MLR_w_Drugs_3L	RespD_StimA_Rapa_100_rep1	288	1879	7.6	0.18	43	9.7
MLR_w_Drugs_3L	RespD_StimA_Rapa_100_rep2	351	1986	7.8	0.17	62	13
MLR_w_Drugs_3L	RespD_StimA_SAHA_0_rep1	268	2178	7.5	0.17	32	6.9
MLR_w_Drugs_3L	RespD_StimA_SAHA_0_rep2	293	2160	7.4	0.17	33	7.7
MLR_w_Drugs_3L	RespD_StimA_SAHA_1_rep1	59	2820	5.9	0.13	70	4.1
MLR_w_Drugs_3L	RespD_StimA_SAHA_1_rep2	86	2826	6.3	0.14	90	4.9
MLR_w_Drugs_3L	RespD_StimA_SAHA_10_rep1	61	2364	6.1	0.14	63	4
MLR_w_Drugs_3L	RespD_StimA_SAHA_10_rep2	28	2924	5.5	0.13	64	5.4
MLR_w_Drugs_3L	RespD_StimA_SAHA_100_rep1	58	2322	6.1	0.13	82	4.4
MLR_w_Drugs_3L	RespD_StimA_SAHA_100_rep2	58	2222	5.4	0.13	58	4.6
MLR_w_Drugs_3L	RespD_StimD_BMS_0_rep1	283	1942	7.3	0.18	36	7.1
MLR_w_Drugs_3L	RespD_StimD_BMS_0_rep2	357	1856	7.5	0.18	49	10.9
MLR_w_Drugs_3L	RespD_StimD_BMS_1_rep1	373	2112	7.3	0.18	44	10.4
MLR_w_Drugs_3L	RespD_StimD_BMS_1_rep2	321	2028	7.6	0.18	38	6.2
MLR_w_Drugs_3L	RespD_StimD_BMS_10_rep1	489	2358	7.6	0.17	195	32.7
MLR_w_Drugs_3L	RespD_StimD_BMS_10_rep2	371	1863	7.2	0.18	46	11.5
MLR_w_Drugs_3L	RespD_StimD_BMS_100_rep1	55	3184	6.8	0.13	84	4.9
MLR_w_Drugs_3L	RespD_StimD_BMS_100_rep2	98	3106	7	0.13	134	5.2
MLR_w_Drugs_3L	RespD_StimD_CycA_0_rep1	312	2024	7.5	0.17	34	6.6
MLR_w_Drugs_3L	RespD_StimD_CycA_0_rep2	337	2136	7.6	0.17	36	8.1
MLR_w_Drugs_3L	RespD_StimD_CycA_1_rep1	120	1832	8.5	0.19	22	5.2
MLR_w_Drugs_3L	RespD_StimD_CycA_1_rep2	208	1923	8.5	0.18	28	6.1
MLR_w_Drugs_3L	RespD_StimD_CycA_10_rep1	107	1968	8.3	0.18	24	5.1
MLR_w_Drugs_3L	RespD_StimD_CycA_10_rep2	124	1906	8.6	0.18	25	7.5
MLR_w_Drugs_3L	RespD_StimD_CycA_100_rep1	43	1881	7.1	0.15	57	3.1
MLR_w_Drugs_3L	RespD_StimD_CycA_100_rep2	84	2002	7.3	0.15	54	5.3
MLR_w_Drugs_3L	RespD_StimD_CycA-Rapa_0_rep1	292	2100	7.3	0.17	43	8.3
MLR_w_Drugs_3L	RespD_StimD_CycA-Rapa_0_rep2	528	2214	7.4	0.17	78	15.2
MLR_w_Drugs_3L	RespD_StimD_CycA-Rapa_1_rep1	224	1778	7.7	0.2	26	7.2
MLR_w_Drugs_3L	RespD_StimD_CycA-Rapa_1_rep2	288	1674	8.1	0.19	38	11.3
MLR_w_Drugs_3L	RespD_StimD_CycA-Rapa_10_rep1	245	1842	7.8	0.17	35	8.2
MLR_w_Drugs_3L	RespD_StimD_CycA-Rapa_10_rep2	206	1670	8.3	0.2	26	6.9
MLR_w_Drugs_3L	RespD_StimD_CycA-Rapa_100_rep1	44	2465	7.6	0.13	77	4.9
MLR_w_Drugs_3L	RespD_StimD_CycA-Rapa_100_rep2	300	2005	7.4	0.16	66	6.5
MLR_w_Drugs_3L	RespD_StimD_Dex_0_rep1	199	2248	7.7	0.17	36	5.8
MLR_w_Drugs_3L	RespD_StimD_Dex_0_rep2	267	2301	7.2	0.16	41	7.4
MLR_w_Drugs_3L	RespD_StimD_Dex_1_rep1	106	2448	7.9	0.17	28	5.7
MLR_w_Drugs_3L	RespD_StimD_Dex_1_rep2	122	1846	7.7	0.17	34	5
MLR_w_Drugs_3L	RespD_StimD_Dex_10_rep1	158	1964	8.1	0.18	26	7.3
MLR_w_Drugs_3L	RespD_StimD_Dex_10_rep2	157	2089	7.8	0.17	35	6.2
MLR_w_Drugs_3L	RespD_StimD_Dex_100_rep1	154	2080	7.3	0.17	33	7.5
MLR_w_Drugs_3L	RespD_StimD_Dex_100_rep2	132	1804	7.8	0.18	24	7.1
MLR_w_Drugs_3L	RespD_StimD_Meth_0_rep1	235	2227	7.3	0.17	34	5.1
MLR_w_Drugs_3L	RespD_StimD_Meth_0_rep2	391	2243	7.4	0.17	43	11.7
MLR_w_Drugs_3L	RespD_StimD_Meth_1_rep1	347	2113	7.4	0.17	45	11.4
MLR_w_Drugs_3L	RespD_StimD_Meth_1_rep2	295	2011	7.8	0.18	28	7.4
MLR_w_Drugs_3L	RespD_StimD_Meth_10_rep1	343	1844	7.5	0.18	36	12.4
MLR_w_Drugs_3L	RespD_StimD_Meth_10_rep2	224	1743	7.8	0.18	28	8.2
MLR_w_Drugs_3L	RespD_StimD_Meth_100_rep1	234	2100	8	0.18	28	7
MLR_w_Drugs_3L	RespD_StimD_Meth_100_rep2	195	1801	7.6	0.18	26	5.4
MLR_w_Drugs_3L	RespD_StimD_Meth-CycA_0_rep1	405	2007	7.4	0.17	47	12.1
MLR_w_Drugs_3L	RespD_StimD_Meth-CycA_0_rep2	384	2508	7.4	0.17	65	10.9
MLR_w_Drugs_3L	RespD_StimD_Meth-CycA_1_rep1	243	1655	8	0.19	34	8.1
MLR_w_Drugs_3L	RespD_StimD_Meth-CycA_1_rep2	247	1565	7.7	0.19	28	9.3
MLR_w_Drugs_3L	RespD_StimD_Meth-CycA_10_rep1	243	1832	8.2	0.18	34	9.4
MLR_w_Drugs_3L	RespD_StimD_Meth-CycA_10_rep2	203	1878	8.1	0.18	30	7
MLR_w_Drugs_3L	RespD_StimD_Meth-CycA_100_rep1	93	2565	7.3	0.15	81	5.5
MLR_w_Drugs_3L	RespD_StimD_Meth-CycA_100_rep2	177	2750	7	0.15	119	6.1
MLR_w_Drugs_3L	RespD_StimD_Rapa_0_rep1	288	2198	6.9	0.17	32	6.8
MLR_w_Drugs_3L	RespD_StimD_Rapa_0_rep2	294	2252	7.3	0.17	34	6.5
MLR_w_Drugs_3L	RespD_StimD_Rapa_1_rep1	249	1989	8.1	0.18	30	7.4
MLR_w_Drugs_3L	RespD_StimD_Rapa_1_rep2	296	2052	7.8	0.18	31	9.3
MLR_w_Drugs_3L	RespD_StimD_Rapa_10_rep1	215	1631	8.3	0.2	26	7.7
MLR_w_Drugs_3L	RespD_StimD_Rapa_10_rep2	310	1849	8.1	0.19	34	9.4
MLR_w_Drugs_3L	RespD_StimD_Rapa_100_rep1	176	1641	8.8	0.18	22	6.1
MLR_w_Drugs_3L	RespD_StimD_Rapa_100_rep2	167	1739	8.5	0.19	25	5.1
MLR_w_Drugs_3L	RespD_StimD_SAHA_0_rep1	372	1920	7.6	0.17	45	15.1
MLR_w_Drugs_3L	RespD_StimD_SAHA_0_rep2	206	2032	7.8	0.17	27	6.3
MLR_w_Drugs_3L	RespD_StimD_SAHA_1_rep1	108	2498	6.1	0.15	43	7
MLR_w_Drugs_3L	RespD_StimD_SAHA_1_rep2	144	3132	6.3	0.14	132	6.6
MLR_w_Drugs_3L	RespD_StimD_SAHA_10_rep1	78	2857	6.5	0.13	96	5.8
MLR_w_Drugs_3L	RespD_StimD_SAHA_10_rep2	101	2575	6.2	0.13	123	7.5
MLR_w_Drugs_3L	RespD_StimD_SAHA_100_rep1	63	2836	5.9	0.14	92	4.7
MLR_w_Drugs_3L	RespD_StimD_SAHA_100_rep2	146	2946	6.7	0.14	153	5.5
