## Supplemental Table 3 for "High-Capacity Sample Multiplexing for Single Cell Chromatin Accessibility Profiling"

### Sheet: Sheet1
Experiment	Sample	Hash_barcode
Species_mix_3L	A549_CLB	TTCTCGCATG
Species_mix_3L	A549_CLB	TCCTACCAGT
Species_mix_3L	A549_CLB	GCGTTGGAGC
Species_mix_3L	A549_CLB	GATCTTACGC
Species_mix_3L	A549_CLB	CTGATGGTCA
Species_mix_3L	A549_CLB	CCGAGAATCC
Species_mix_3L	A549_CLB	GCCGCAACGA
Species_mix_3L	A549_CLB	TGAGTCTGGC
Species_mix_3L	A549_CLB	TGCGGACCTA
Species_mix_3L	A549_CLB	ACCTCGTTGA
Species_mix_3L	A549_CLB	ACGGAGGCGG
Species_mix_3L	A549_CLB	TAGATCTACT
Species_mix_3L	A549_CLB	AATTAAGACT
Species_mix_3L	A549_CLB	CCATTGCGTT
Species_mix_3L	A549_CLB	TTATTCATTC
Species_mix_3L	A549_CLB	ATCTCCGAAC
Species_mix_3L	NIH-3T3_CLB	TTGACTTCAG
Species_mix_3L	NIH-3T3_CLB	GGCAGGTATT
Species_mix_3L	NIH-3T3_CLB	AGAGCTATAA
Species_mix_3L	NIH-3T3_CLB	CTAAGAGAAG
Species_mix_3L	NIH-3T3_CLB	ACTCAATAGG
Species_mix_3L	NIH-3T3_CLB	CTTGCGCCGC
Species_mix_3L	NIH-3T3_CLB	AATCGTAGCG
Species_mix_3L	NIH-3T3_CLB	GGTACTGCCT
Species_mix_3L	NIH-3T3_CLB	TAGAATTAAC
Species_mix_3L	NIH-3T3_CLB	GCCATTCTCC
Species_mix_3L	NIH-3T3_CLB	TGCCGGCAGA
Species_mix_3L	NIH-3T3_CLB	TTACCGAGGC
Species_mix_3L	NIH-3T3_CLB	ATCATATTAG
Species_mix_3L	NIH-3T3_CLB	TGGTCAGCCA
Species_mix_3L	NIH-3T3_CLB	ACTATGCAAT
Species_mix_3L	NIH-3T3_CLB	CGACGCGACT
Species_mix_3L	A549_OMNI	GATACGGAAC
Species_mix_3L	A549_OMNI	TTATCCGGAT
Species_mix_3L	A549_OMNI	TAGAGTAATA
Species_mix_3L	A549_OMNI	GCAGGTCCGT
Species_mix_3L	A549_OMNI	TCGGCCTTAC
Species_mix_3L	A549_OMNI	AGAACGTCTC
Species_mix_3L	A549_OMNI	CCAGTTCCAA
Species_mix_3L	A549_OMNI	GGCGTTAAGG
Species_mix_3L	A549_OMNI	ACTTAACCTT
Species_mix_3L	A549_OMNI	CAACCGCTAA
Species_mix_3L	A549_OMNI	GACCTTGATA
Species_mix_3L	A549_OMNI	TCTGATACCA
Species_mix_3L	A549_OMNI	GAAGATCGAG
Species_mix_3L	A549_OMNI	AGGAGCGGTA
Species_mix_3L	A549_OMNI	AAGAAGCTAG
Species_mix_3L	A549_OMNI	TCCGGCCTCG
Species_mix_3L	NIH-3T3_OMNI	AGAGAAGGTT
Species_mix_3L	NIH-3T3_OMNI	CATACTCCGA
Species_mix_3L	NIH-3T3_OMNI	GCTAACTTGC
Species_mix_3L	NIH-3T3_OMNI	AATCCATCTT
Species_mix_3L	NIH-3T3_OMNI	GGCTGAGCTC
Species_mix_3L	NIH-3T3_OMNI	CCGATTCCTG
Species_mix_3L	NIH-3T3_OMNI	ACCGCCAACC
Species_mix_3L	NIH-3T3_OMNI	TGGCCTGAAG
Species_mix_3L	NIH-3T3_OMNI	AACCTCATTC
Species_mix_3L	NIH-3T3_OMNI	ATAAGGAGCA
Species_mix_3L	NIH-3T3_OMNI	CGAACGCCGG
Species_mix_3L	NIH-3T3_OMNI	GGTATGCTTG
Species_mix_3L	NIH-3T3_OMNI	AACCTGCGTA
Species_mix_3L	NIH-3T3_OMNI	GGCAGACGCC
Species_mix_3L	NIH-3T3_OMNI	TAGCCGTCAT
Species_mix_3L	NIH-3T3_OMNI	CCTGGAAGAG
Species_mix_3L	A549_PS2	GGAGGTTCTA
Species_mix_3L	A549_PS2	CTAGTAGTCT
Species_mix_3L	A549_PS2	ATCATCAACG
Species_mix_3L	A549_PS2	ACGCGAGATT
Species_mix_3L	A549_PS2	GAAGAGGCAT
Species_mix_3L	A549_PS2	GGTATCCGCC
Species_mix_3L	A549_PS2	AACTAGGCGC
Species_mix_3L	A549_PS2	TCGCTAAGCA
Species_mix_3L	A549_PS2	TATATACTAA
Species_mix_3L	A549_PS2	ACTTGCTAGA
Species_mix_3L	A549_PS2	AACCATTGGA
Species_mix_3L	A549_PS2	TCGCGGTTGG
Species_mix_3L	A549_PS2	CGTAGTTACC
Species_mix_3L	A549_PS2	TCCAATCATC
Species_mix_3L	A549_PS2	AATCGATAAT
Species_mix_3L	A549_PS2	CCATTATCTA
Species_mix_3L	NIH-3T3_PS2	TCAACGTAAG
Species_mix_3L	NIH-3T3_PS2	TCTAATAGTA
Species_mix_3L	NIH-3T3_PS2	AACCGCTGGT
Species_mix_3L	NIH-3T3_PS2	GATCGCTTCT
Species_mix_3L	NIH-3T3_PS2	CTAACTAGAT
Species_mix_3L	NIH-3T3_PS2	GCTGGAACTT
Species_mix_3L	NIH-3T3_PS2	AGGTTAGTTC
Species_mix_3L	NIH-3T3_PS2	CATTCGACGG
Species_mix_3L	NIH-3T3_PS2	CATTCAATCA
Species_mix_3L	NIH-3T3_PS2	CGGATTAGAA
Species_mix_3L	NIH-3T3_PS2	ATCGGCTATC
Species_mix_3L	NIH-3T3_PS2	CCTTGATCGT
Species_mix_3L	NIH-3T3_PS2	ACGAAGTCAA
Species_mix_3L	NIH-3T3_PS2	TTACCTCGAC
Species_mix_3L	NIH-3T3_PS2	GGAGGATAGC
Species_mix_3L	NIH-3T3_PS2	GGCTCTCTAT
Chemical_screen_2L	Nutlin3A_250_rep1	AGTTGGCCTC
Chemical_screen_2L	Nutlin3A_125_rep1	TCAGCTCCTG
Chemical_screen_2L	Nutlin3A_25_rep1	AATCCTGGCC
Chemical_screen_2L	Nutlin3A_12.5_rep1	TCTATTGCCT
Chemical_screen_2L	Nutlin3A_2.5_rep1	ATTATAACGT
Chemical_screen_2L	Nutlin3A_1.25_rep1	ACGATAATAA
Chemical_screen_2L	Nutlin3A_0.25_rep1	GCCTGGCCGG
Chemical_screen_2L	Vehicle_DMSO_rep1	TATGGAGGCC
Chemical_screen_2L	Nutlin3A_250_rep2	TTATGATAGA
Chemical_screen_2L	Nutlin3A_125_rep2	CTCGCCTCTG
Chemical_screen_2L	Nutlin3A_25_rep2	CAGAAGGCCG
Chemical_screen_2L	Nutlin3A_12.5_rep2	GGTAGCAAGA
Chemical_screen_2L	Nutlin3A_2.5_rep2	TCTAACGTCT
Chemical_screen_2L	Nutlin3A_1.25_rep2	AGCAGAAGAG
Chemical_screen_2L	Nutlin3A_0.25_rep2	TACCAGCAGC
Chemical_screen_2L	Vehicle_DMSO_rep2	TTATACCTCG
Chemical_screen_2L	Nutlin3A_250_rep3	TTAAGGCGCC
Chemical_screen_2L	Nutlin3A_125_rep3	GTATAGATTA
Chemical_screen_2L	Nutlin3A_25_rep3	CCAGCTACTC
Chemical_screen_2L	Nutlin3A_12.5_rep3	GAGGACGATC
Chemical_screen_2L	Nutlin3A_2.5_rep3	TAGTCATCTG
Chemical_screen_2L	Nutlin3A_1.25_rep3	CATGAGCCGT
Chemical_screen_2L	Nutlin3A_0.25_rep3	CAGTAGCGAT
Chemical_screen_2L	Vehicle_DMSO_rep3	ATTACTAAGA
Chemical_screen_2L	Dex_50_rep1	CTCAGCAGAA
Chemical_screen_2L	Dex_25_rep1	TATATAATCT
Chemical_screen_2L	Dex_5_rep1	GGTCTTAACC
Chemical_screen_2L	Dex_2.5_rep1	TATGATATTC
Chemical_screen_2L	Dex_0.5_rep1	AAGCAGCGTT
Chemical_screen_2L	Dex_0.25_rep1	GCTCTAGTAC
Chemical_screen_2L	Dex_0.05_rep1	TCTCGCTCGA
Chemical_screen_2L	Vehicle_ETOH_rep1	GGCCAGCGGC
Chemical_screen_2L	Dex_50_rep2	CCTATCTCCG
Chemical_screen_2L	Dex_25_rep2	CCAGATCAGT
Chemical_screen_2L	Dex_5_rep2	CGTTGCAAGT
Chemical_screen_2L	Dex_2.5_rep2	GATAGTAGGA
Chemical_screen_2L	Dex_0.5_rep2	TGAAGTTAGC
Chemical_screen_2L	Dex_0.25_rep2	AGCCAGAATT
Chemical_screen_2L	Dex_0.05_rep2	TAGCTCGGTC
Chemical_screen_2L	Vehicle_ETOH_rep2	GTTATATTAC
Chemical_screen_2L	Dex_50_rep3	GTAGTATTGG
Chemical_screen_2L	Dex_25_rep3	AGGAATATAA
Chemical_screen_2L	Dex_5_rep3	GACTATCATC
Chemical_screen_2L	Dex_2.5_rep3	AGGCCTAGCG
Chemical_screen_2L	Dex_0.5_rep3	TTCTGACTAC
Chemical_screen_2L	Dex_0.25_rep3	GGTCCTTCTC
Chemical_screen_2L	Dex_0.05_rep3	GTTCAAGCAG
Chemical_screen_2L	Vehicle_ETOH_rep3	ATAGATCATC
Chemical_screen_2L	SAHA_1000_rep1	CATATCAAGA
Chemical_screen_2L	SAHA_500_rep1	AAGACGGAGT
Chemical_screen_2L	SAHA_100_rep1	CGTCATCGAG
Chemical_screen_2L	SAHA_50_rep1	GTTCTGGTAG
Chemical_screen_2L	SAHA_10_rep1	TAACCGGTAG
Chemical_screen_2L	SAHA_5_rep1	GAAGGCGAGA
Chemical_screen_2L	SAHA_1_rep1	CAGCATTGAC
Chemical_screen_2L	Vehicle_DMSO_rep1	TTGCTACTAA
Chemical_screen_2L	SAHA_1000_rep2	GGTTATCAAC
Chemical_screen_2L	SAHA_500_rep2	GCGACCGGCC
Chemical_screen_2L	SAHA_100_rep2	CTTGCATTCA
Chemical_screen_2L	SAHA_50_rep2	GCATTGATAT
Chemical_screen_2L	SAHA_10_rep2	AACGACGTCC
Chemical_screen_2L	SAHA_5_rep2	GTAGGCGCAG
Chemical_screen_2L	SAHA_1_rep2	AGATCAACCA
Chemical_screen_2L	Vehicle_DMSO_rep2	CATCATCCAA
Chemical_screen_2L	SAHA_1000_rep3	ATGGTTGGAA
Chemical_screen_2L	SAHA_500_rep3	ATTGCTTAGT
Chemical_screen_2L	SAHA_100_rep3	ATGCGGCTAA
Chemical_screen_2L	SAHA_50_rep3	TGCCTCGGTA
Chemical_screen_2L	SAHA_10_rep3	TGATCTTAAT
Chemical_screen_2L	SAHA_5_rep3	TGATTAATCC
Chemical_screen_2L	SAHA_1_rep3	ATCCGTTGAA
Chemical_screen_2L	Vehicle_DMSO_rep3	AAGGTTCAGA
Chemical_screen_2L	BMS_1000_rep1	AATAGCGACG
Chemical_screen_2L	BMS_500_rep1	GAGAGCATGC
Chemical_screen_2L	BMS_100_rep1	ATGGTAACTA
Chemical_screen_2L	BMS_50_rep1	GCCAAGAAGA
Chemical_screen_2L	BMS_10_rep1	GAACTACTCA
Chemical_screen_2L	BMS_5_rep1	TACTTCCGTC
Chemical_screen_2L	BMS_1_rep1	TAAGCTGATG
Chemical_screen_2L	Vehicle_DMSO_rep1	AAGCTACCAG
Chemical_screen_2L	BMS_1000_rep2	AATTGAAGCC
Chemical_screen_2L	BMS_500_rep2	CCTGACCTAT
Chemical_screen_2L	BMS_100_rep2	GCCGTTAATA
Chemical_screen_2L	BMS_50_rep2	TCCTAATTAC
Chemical_screen_2L	BMS_10_rep2	CATTCCATAG
Chemical_screen_2L	BMS_5_rep2	TAGTTCCAGC
Chemical_screen_2L	BMS_1_rep2	TCCTCGCTCC
Chemical_screen_2L	Vehicle_DMSO_rep2	AGCCTGCAGT
Chemical_screen_2L	BMS_1000_rep3	CTTAGACGAT
Chemical_screen_2L	BMS_500_rep3	TGAGTTGCGT
Chemical_screen_2L	BMS_100_rep3	CATTCAAGGT
Chemical_screen_2L	BMS_50_rep3	AGTATTCTGC
Chemical_screen_2L	BMS_10_rep3	ATCGGCCAGA
Chemical_screen_2L	BMS_5_rep3	ATACGCTCAA
Chemical_screen_2L	BMS_1_rep3	ACTCAGGCCA
Chemical_screen_2L	Vehicle_DMSO_rep3	CTCGCCATTC
Chemical_screen_2L	PreMixed_A549_NIH3T3	TTCTCGCATG
Chemical_screen_2L	A549	TCCTACCAGT
Chemical_screen_2L	NIH3T3	GCGTTGGAGC
Species_mix_3L	A549_polyA-hash	AGTTGGCCTC
Species_mix_3L	A549_polyA-hash	TCAGCTCCTG
Species_mix_3L	A549_polyA-hash	AATCCTGGCC
Species_mix_3L	NIH3T3_polyA-hash	TCTATTGCCT
Species_mix_3L	NIH3T3_polyA-hash	ATTATAACGT
Species_mix_3L	NIH3T3_polyA-hash	ACGATAATAA
Species_mix_3L	A549_enhanced-hash	GGCCTCTCCA
Species_mix_3L	A549_enhanced-hash	ATCGGTCCTC
Species_mix_3L	A549_enhanced-hash	CTTGCCAGCG
Species_mix_3L	NIH3T3_enhanced-hash	TTGAATCAAG
Species_mix_3L	NIH3T3_enhanced-hash	CCTTGAGGAA
Species_mix_3L	NIH3T3_enhanced-hash	TTATCCAGTA
MLR_3L	ResponderA_NoStim_rep1	ACGGTCATCA
MLR_3L	ResponderA_StimA_rep1	ACGTAGCAGG
MLR_3L	ResponderA_StimB_rep1	CGACCGAGAG
MLR_3L	ResponderA_StimC_rep1	AAGCGGTTCT
MLR_3L	ResponderA_StimD_rep1	TCGGAATAAC
MLR_3L	ResponderA_Bead_rep1	AAGTTCGCTG
MLR_3L	NoResponder_StimA_rep1	AATAATCGGT
MLR_3L	ResponderA_NoStim_rep2	AAGCCGCCGC
MLR_3L	ResponderA_StimA_rep2	TCGGCCGATG
MLR_3L	ResponderA_StimB_rep2	AGCGACTGCT
MLR_3L	ResponderA_StimC_rep2	CTTAATGAGC
MLR_3L	ResponderA_StimD_rep2	AATTCCTCTC
MLR_3L	ResponderA_Bead_rep2	GCTGGTCTCC
MLR_3L	NoResponder_StimA_rep2	AGTATTGCTA
MLR_3L	ResponderA_NoStim_rep3	GGTCCTGCAA
MLR_3L	ResponderA_StimA_rep3	CGCTTCAATT
MLR_3L	ResponderA_StimB_rep3	GGATTATTAT
MLR_3L	ResponderA_StimC_rep3	TCCGGCTGAT
MLR_3L	ResponderA_StimD_rep3	CCGCCTCGTT
MLR_3L	ResponderA_Bead_rep3	TTATAATCAA
MLR_3L	NoResponder_StimA_rep3	CCATTGAACG
MLR_3L	ResponderB_NoStim_rep1	ACCTCCTGAA
MLR_3L	ResponderB_StimB_rep1	AGAGGCCGGC
MLR_3L	ResponderB_StimA_rep1	CTGCCTCTTC
MLR_3L	ResponderB_StimC_rep1	CAGTATCCTT
MLR_3L	ResponderB_StimD_rep1	GTCAACTAGC
MLR_3L	ResponderB_Bead_rep1	TGACGCAGTC
MLR_3L	NoResponder_StimB_rep1	GTCAATACGA
MLR_3L	ResponderB_NoStim_rep2	CGTACCAACG
MLR_3L	ResponderB_StimB_rep2	AGAGATGAAT
MLR_3L	ResponderB_StimA_rep2	TATTCCAATT
MLR_3L	ResponderB_StimC_rep2	GGATGCGATT
MLR_3L	ResponderB_StimD_rep2	GTAACCAGGT
MLR_3L	ResponderB_Bead_rep2	CCTCGTCATA
MLR_3L	NoResponder_StimB_rep2	AATGGTCTTA
MLR_3L	ResponderB_NoStim_rep3	GTCCGTAGAT
MLR_3L	ResponderB_StimB_rep3	CCATCCTAGT
MLR_3L	ResponderB_StimA_rep3	TGGTTCCTAC
MLR_3L	ResponderB_StimC_rep3	GCGCCTTCCG
MLR_3L	ResponderB_StimD_rep3	CGTACTACGC
MLR_3L	ResponderB_Bead_rep3	GGCCGCGGTT
MLR_3L	NoResponder_StimB_rep3	TGGATAGTTG
MLR_3L	ResponderC_NoStim_rep1	CAAGCTCAGG
MLR_3L	ResponderC_StimC_rep1	ATCATCCTTC
MLR_3L	ResponderC_StimA_rep1	CCTCCGGAGT
MLR_3L	ResponderC_StimB_rep1	CCATTGCTGG
MLR_3L	ResponderC_StimD_rep1	TATTCGCAGT
MLR_3L	ResponderC_Bead_rep1	CCGGTTAAGT
MLR_3L	NoResponder_StimC_rep1	ATATTCTACC
MLR_3L	ResponderC_NoStim_rep2	TTCTCTCCAG
MLR_3L	ResponderC_StimC_rep2	CCAAGAGCAA
MLR_3L	ResponderC_StimA_rep2	TTGGTTCGAG
MLR_3L	ResponderC_StimB_rep2	AACGGATTAC
MLR_3L	ResponderC_StimD_rep2	CATCTTCAGA
MLR_3L	ResponderC_Bead_rep2	TTGAACCTCC
MLR_3L	NoResponder_StimC_rep2	GGAATTCCAA
MLR_3L	ResponderC_NoStim_rep3	GCCATGGTAC
MLR_3L	ResponderC_StimC_rep3	GAGCTCTTCA
MLR_3L	ResponderC_StimA_rep3	CCGAGGCAAC
MLR_3L	ResponderC_StimB_rep3	GTCTCTAGTT
MLR_3L	ResponderC_StimD_rep3	GCTGGTTATA
MLR_3L	ResponderC_Bead_rep3	TCGTAGGTCA
MLR_3L	NoResponder_StimC_rep3	AACTCAGACG
MLR_3L	ResponderD_NoStim_rep1	TGGAGGCAAG
MLR_3L	ResponderD_StimD_rep1	ACTGATGCGA
MLR_3L	ResponderD_StimA_rep1	ACGACTCCTC
MLR_3L	ResponderD_StimB_rep1	TGGCAGCGAA
MLR_3L	ResponderD_StimC_rep1	CCGATACTCT
MLR_3L	ResponderD_Bead_rep1	CAATATAGGC
MLR_3L	NoResponder_StimD_rep1	ACCGGCCGAC
MLR_3L	ResponderD_NoStim_rep2	CATCATAGCA
MLR_3L	ResponderD_StimD_rep2	GATGATCCAT
MLR_3L	ResponderD_StimA_rep2	ATGGCAATAC
MLR_3L	ResponderD_StimB_rep2	ACCAGAACCA
MLR_3L	ResponderD_StimC_rep2	GGTTCGACCT
MLR_3L	ResponderD_Bead_rep2	CTTGGACGGA
MLR_3L	NoResponder_StimD_rep2	CGGTCTCATA
MLR_3L	ResponderD_NoStim_rep3	CCTGAATACT
MLR_3L	ResponderD_StimD_rep3	CTTGGAGACT
MLR_3L	ResponderD_StimA_rep3	AAGACCTTAC
MLR_3L	ResponderD_StimB_rep3	GCGAGCGCTC
MLR_3L	ResponderD_StimC_rep3	TCGCAAGACG
MLR_3L	ResponderD_Bead_rep3	CAATCTCGGA
MLR_3L	NoResponder_StimD_rep3	TCGACCTACC
MLR_w_Drugs_3L	RespD_StimD_Dex_25_uM_rep1_100	GGTTGGCGAC
MLR_w_Drugs_3L	RespD_StimD_Dex_25_uM_rep2_100	GTAGATCGTT
MLR_w_Drugs_3L	RespD_StimD_Dex_2.5_uM_rep1_10	GAGGTCGGTT
MLR_w_Drugs_3L	RespD_StimD_Dex_2.5_uM_rep2_10	ACGCGCTCCT
MLR_w_Drugs_3L	RespD_StimD_Dex_0.25_uM_rep1_1	AGCGTCGTAT
MLR_w_Drugs_3L	RespD_StimD_Dex_0.25_uM_rep2_1	GACCAATGCG
MLR_w_Drugs_3L	RespD_StimD_Dex_0_uM_rep1_0	AGGTAGAGCT
MLR_w_Drugs_3L	RespD_StimD_Dex_0_uM_rep2_0	TTGCAGCATT
MLR_w_Drugs_3L	RespD_Bead_Dex_25_uM_rep1_100	GTAGATGCGC
MLR_w_Drugs_3L	RespD_Bead_Dex_25_uM_rep2_100	TCGGTAAGGC
MLR_w_Drugs_3L	RespD_Bead_Dex_2.5_uM_rep1_10	ACGATAGACT
MLR_w_Drugs_3L	RespD_Bead_Dex_2.5_uM_rep2_10	GCGGCCAATC
MLR_w_Drugs_3L	RespD_Bead_Dex_0.25_uM_rep1_1	ACGCGTATCG
MLR_w_Drugs_3L	RespD_Bead_Dex_0.25_uM_rep2_1	CATGACTCAA
MLR_w_Drugs_3L	RespD_Bead_Dex_0_uM_rep1_0	ACTCCGCCAA
MLR_w_Drugs_3L	RespD_Bead_Dex_0_uM_rep2_0	ACGTTGAATG
MLR_w_Drugs_3L	RespD_StimA_Dex_25_uM_rep1_100	AGGACTGCGA
MLR_w_Drugs_3L	RespD_StimA_Dex_25_uM_rep2_100	ACTCGACGCC
MLR_w_Drugs_3L	RespD_StimA_Dex_2.5_uM_rep1_10	CCTATCATAA
MLR_w_Drugs_3L	RespD_StimA_Dex_2.5_uM_rep2_10	AATCCGGTCA
MLR_w_Drugs_3L	RespD_StimA_Dex_0.25_uM_rep1_1	CTATTAACCA
MLR_w_Drugs_3L	RespD_StimA_Dex_0.25_uM_rep2_1	GATCCAGCGT
MLR_w_Drugs_3L	RespD_StimA_Dex_0_uM_rep1_0	TGAGACTCTA
MLR_w_Drugs_3L	RespD_StimA_Dex_0_uM_rep2_0	GCGGAGTCGA
MLR_w_Drugs_3L	RespD_StimD_CycA_25_uM_rep1_100	GAGGCTTATT
MLR_w_Drugs_3L	RespD_StimD_CycA_25_uM_rep2_100	CGCCAGGCAT
MLR_w_Drugs_3L	RespD_StimD_CycA_2.5_uM_rep1_10	AATACCAGTT
MLR_w_Drugs_3L	RespD_StimD_CycA_2.5_uM_rep2_10	GCGGTTATTG
MLR_w_Drugs_3L	RespD_StimD_CycA_0.25_uM_rep1_1	CATCCAGCCA
MLR_w_Drugs_3L	RespD_StimD_CycA_0.25_uM_rep2_1	GGCTGCCTTA
MLR_w_Drugs_3L	RespD_StimD_CycA_0_uM_rep1_0	TTCTATAGAG
MLR_w_Drugs_3L	RespD_StimD_CycA_0_uM_rep2_0	TCTAGTCAAG
MLR_w_Drugs_3L	RespD_Bead_CycA_25_uM_rep1_100	ACGGAGAATA
MLR_w_Drugs_3L	RespD_Bead_CycA_25_uM_rep2_100	ATTAACTTAA
MLR_w_Drugs_3L	RespD_Bead_CycA_2.5_uM_rep1_10	CGTATTGAGA
MLR_w_Drugs_3L	RespD_Bead_CycA_2.5_uM_rep2_10	TAGCCAGCAA
MLR_w_Drugs_3L	RespD_Bead_CycA_0.25_uM_rep1_1	TCGGCGTCGT
MLR_w_Drugs_3L	RespD_Bead_CycA_0.25_uM_rep2_1	GCCTGATATA
MLR_w_Drugs_3L	RespD_Bead_CycA_0_uM_rep1_0	GCCTCAGCAT
MLR_w_Drugs_3L	RespD_Bead_CycA_0_uM_rep2_0	ATCTAGGTTC
MLR_w_Drugs_3L	RespD_StimA_CycA_25_uM_rep1_100	GACGAGGTTG
MLR_w_Drugs_3L	RespD_StimA_CycA_25_uM_rep2_100	CTGGTTGGTT
MLR_w_Drugs_3L	RespD_StimA_CycA_2.5_uM_rep1_10	CCGCGCAGGT
MLR_w_Drugs_3L	RespD_StimA_CycA_2.5_uM_rep2_10	ACTCTACTGG
MLR_w_Drugs_3L	RespD_StimA_CycA_0.25_uM_rep1_1	CCTGAGAGCA
MLR_w_Drugs_3L	RespD_StimA_CycA_0.25_uM_rep2_1	ACCAGTATAA
MLR_w_Drugs_3L	RespD_StimA_CycA_0_uM_rep1_0	TCCGCCGGTC
MLR_w_Drugs_3L	RespD_StimA_CycA_0_uM_rep2_0	TGCCTAACTT
MLR_w_Drugs_3L	RespD_StimD_SAHA_500_uM_rep1_100	TTCTCTGAGA
MLR_w_Drugs_3L	RespD_StimD_SAHA_500_uM_rep2_100	CCTGCATCAA
MLR_w_Drugs_3L	RespD_StimD_SAHA_50_uM_rep1_10	TCTGACGAGG
MLR_w_Drugs_3L	RespD_StimD_SAHA_50_uM_rep2_10	GATTCCGGAA
MLR_w_Drugs_3L	RespD_StimD_SAHA_5_uM_rep1_1	TGGCATAACG
MLR_w_Drugs_3L	RespD_StimD_SAHA_5_uM_rep2_1	TCTCTCATCC
MLR_w_Drugs_3L	RespD_StimD_SAHA_0_uM_rep1_0	TTCGCTGCCT
MLR_w_Drugs_3L	RespD_StimD_SAHA_0_uM_rep2_0	GGATTCTATC
MLR_w_Drugs_3L	RespD_Bead_SAHA_500_uM_rep1_100	TAGAATAGCC
MLR_w_Drugs_3L	RespD_Bead_SAHA_500_uM_rep2_100	GCTCGAATCA
MLR_w_Drugs_3L	RespD_Bead_SAHA_50_uM_rep1_10	GGCTCGAGAT
MLR_w_Drugs_3L	RespD_Bead_SAHA_50_uM_rep2_10	TCCTCTCCGT
MLR_w_Drugs_3L	RespD_Bead_SAHA_5_uM_rep1_1	ATAACCGTTC
MLR_w_Drugs_3L	RespD_Bead_SAHA_5_uM_rep2_1	AGGTCTATGG
MLR_w_Drugs_3L	RespD_Bead_SAHA_0_uM_rep1_0	AGCAAGAACC
MLR_w_Drugs_3L	RespD_Bead_SAHA_0_uM_rep2_0	TTGATATGAA
MLR_w_Drugs_3L	RespD_StimA_SAHA_500_uM_rep1_100	TGGCAGAAGT
MLR_w_Drugs_3L	RespD_StimA_SAHA_500_uM_rep2_100	CTTCATTAGA
MLR_w_Drugs_3L	RespD_StimA_SAHA_50_uM_rep1_10	AATCGAACTC
MLR_w_Drugs_3L	RespD_StimA_SAHA_50_uM_rep2_10	GGACGACGCA
MLR_w_Drugs_3L	RespD_StimA_SAHA_5_uM_rep1_1	CGTCTATGAA
MLR_w_Drugs_3L	RespD_StimA_SAHA_5_uM_rep2_1	CGAATCTCCT
MLR_w_Drugs_3L	RespD_StimA_SAHA_0_uM_rep1_0	GGCTATTCGA
MLR_w_Drugs_3L	RespD_StimA_SAHA_0_uM_rep2_0	TCTATCGGTA
MLR_w_Drugs_3L	RespD_StimD_Meth_10_uM_rep1_100	CGAAGGCATG
MLR_w_Drugs_3L	RespD_StimD_Meth_10_uM_rep2_100	AATTGAGAGA
MLR_w_Drugs_3L	RespD_StimD_Meth_1_uM_rep1_10	GTAGTTGGAT
MLR_w_Drugs_3L	RespD_StimD_Meth_1_uM_rep2_10	CCTAAGCGGT
MLR_w_Drugs_3L	RespD_StimD_Meth_0.1_uM_rep1_1	CGTAAGGAGT
MLR_w_Drugs_3L	RespD_StimD_Meth_0.1_uM_rep2_1	AAGCATCCTA
MLR_w_Drugs_3L	RespD_StimD_Meth_0_uM_rep1_0	CTGAAGAGAC
MLR_w_Drugs_3L	RespD_StimD_Meth_0_uM_rep2_0	GGCTTCTGGA
MLR_w_Drugs_3L	RespD_Bead_Meth_10_uM_rep1_100	AGCGATCCGC
MLR_w_Drugs_3L	RespD_Bead_Meth_10_uM_rep2_100	ACGCTTCTCT
MLR_w_Drugs_3L	RespD_Bead_Meth_1_uM_rep1_10	ATATGCCATC
MLR_w_Drugs_3L	RespD_Bead_Meth_1_uM_rep2_10	AAGTACGTTA
MLR_w_Drugs_3L	RespD_Bead_Meth_0.1_uM_rep1_1	GAATGAGGAG
MLR_w_Drugs_3L	RespD_Bead_Meth_0.1_uM_rep2_1	AGGCCGGTAA
MLR_w_Drugs_3L	RespD_Bead_Meth_0_uM_rep1_0	GCCATCAACT
MLR_w_Drugs_3L	RespD_Bead_Meth_0_uM_rep2_0	ACTGGTAGAT
MLR_w_Drugs_3L	RespD_StimA_Meth_10_uM_rep1_100	ATGAGTTCTC
MLR_w_Drugs_3L	RespD_StimA_Meth_10_uM_rep2_100	CCATCGGACC
MLR_w_Drugs_3L	RespD_StimA_Meth_1_uM_rep1_10	GGCATCTACC
MLR_w_Drugs_3L	RespD_StimA_Meth_1_uM_rep2_10	TTCTCTACTA
MLR_w_Drugs_3L	RespD_StimA_Meth_0.1_uM_rep1_1	CCAGGCTCTT
MLR_w_Drugs_3L	RespD_StimA_Meth_0.1_uM_rep2_1	ATCCATCAGG
MLR_w_Drugs_3L	RespD_StimA_Meth_0_uM_rep1_0	CTCGGAGCAA
MLR_w_Drugs_3L	RespD_StimA_Meth_0_uM_rep2_0	GGCGGTTGAC
MLR_w_Drugs_3L	RespD_StimD_Rapa_50_nM_rep1_100	ACGGTCATCA
MLR_w_Drugs_3L	RespD_StimD_Rapa_50_nM_rep2_100	ACGTAGCAGG
MLR_w_Drugs_3L	RespD_StimD_Rapa_5_nM_rep1_10	CGACCGAGAG
MLR_w_Drugs_3L	RespD_StimD_Rapa_5_nM_rep2_10	AAGCGGTTCT
MLR_w_Drugs_3L	RespD_StimD_Rapa_0.5_nM_rep1_1	TCGGAATAAC
MLR_w_Drugs_3L	RespD_StimD_Rapa_0.5_nM_rep2_1	AAGTTCGCTG
MLR_w_Drugs_3L	RespD_StimD_Rapa_0_nM_rep1_0	AATAATCGGT
MLR_w_Drugs_3L	RespD_StimD_Rapa_0_nM_rep2_0	AGGCGAAGGC
MLR_w_Drugs_3L	RespD_Bead_Rapa_50_nM_rep1_100	AAGCCGCCGC
MLR_w_Drugs_3L	RespD_Bead_Rapa_50_nM_rep2_100	TCGGCCGATG
MLR_w_Drugs_3L	RespD_Bead_Rapa_5_nM_rep1_10	AGCGACTGCT
MLR_w_Drugs_3L	RespD_Bead_Rapa_5_nM_rep2_10	CTTAATGAGC
MLR_w_Drugs_3L	RespD_Bead_Rapa_0.5_nM_rep1_1	AATTCCTCTC
MLR_w_Drugs_3L	RespD_Bead_Rapa_0.5_nM_rep2_1	GCTGGTCTCC
MLR_w_Drugs_3L	RespD_Bead_Rapa_0_nM_rep1_0	AGTATTGCTA
MLR_w_Drugs_3L	RespD_Bead_Rapa_0_nM_rep2_0	TCTAGGATAA
MLR_w_Drugs_3L	RespD_StimA_Rapa_50_nM_rep1_100	GGTCCTGCAA
MLR_w_Drugs_3L	RespD_StimA_Rapa_50_nM_rep2_100	CGCTTCAATT
MLR_w_Drugs_3L	RespD_StimA_Rapa_5_nM_rep1_10	GGATTATTAT
MLR_w_Drugs_3L	RespD_StimA_Rapa_5_nM_rep2_10	TCCGGCTGAT
MLR_w_Drugs_3L	RespD_StimA_Rapa_0.5_nM_rep1_1	CCGCCTCGTT
MLR_w_Drugs_3L	RespD_StimA_Rapa_0.5_nM_rep2_1	TTATAATCAA
MLR_w_Drugs_3L	RespD_StimA_Rapa_0_nM_rep1_0	CCATTGAACG
MLR_w_Drugs_3L	RespD_StimA_Rapa_0_nM_rep2_0	ACTCCAACGG
MLR_w_Drugs_3L	RespD_StimD_BMS_50_uM_rep1_100	ACCTCCTGAA
MLR_w_Drugs_3L	RespD_StimD_BMS_50_uM_rep2_100	AGAGGCCGGC
MLR_w_Drugs_3L	RespD_StimD_BMS_5_uM_rep1_10	CTGCCTCTTC
MLR_w_Drugs_3L	RespD_StimD_BMS_5_uM_rep2_10	CAGTATCCTT
MLR_w_Drugs_3L	RespD_StimD_BMS_0.5_uM_rep1_1	GTCAACTAGC
MLR_w_Drugs_3L	RespD_StimD_BMS_0.5_uM_rep2_1	TGACGCAGTC
MLR_w_Drugs_3L	RespD_StimD_BMS_0_uM_rep1_0	GTCAATACGA
MLR_w_Drugs_3L	RespD_StimD_BMS_0_uM_rep2_0	TGAACTTCGA
MLR_w_Drugs_3L	RespD_Bead_BMS_50_uM_rep1_100	CGTACCAACG
MLR_w_Drugs_3L	RespD_Bead_BMS_50_uM_rep2_100	AGAGATGAAT
MLR_w_Drugs_3L	RespD_Bead_BMS_5_uM_rep1_10	TATTCCAATT
MLR_w_Drugs_3L	RespD_Bead_BMS_5_uM_rep2_10	GGATGCGATT
MLR_w_Drugs_3L	RespD_Bead_BMS_0.5_uM_rep1_1	GTAACCAGGT
MLR_w_Drugs_3L	RespD_Bead_BMS_0.5_uM_rep2_1	CCTCGTCATA
MLR_w_Drugs_3L	RespD_Bead_BMS_0_uM_rep1_0	AATGGTCTTA
MLR_w_Drugs_3L	RespD_Bead_BMS_0_uM_rep2_0	ATGAATGCCT
MLR_w_Drugs_3L	RespD_StimA_BMS_50_uM_rep1_100	GTCCGTAGAT
MLR_w_Drugs_3L	RespD_StimA_BMS_50_uM_rep2_100	CCATCCTAGT
MLR_w_Drugs_3L	RespD_StimA_BMS_5_uM_rep1_10	TGGTTCCTAC
MLR_w_Drugs_3L	RespD_StimA_BMS_5_uM_rep2_10	GCGCCTTCCG
MLR_w_Drugs_3L	RespD_StimA_BMS_0.5_uM_rep1_1	CGTACTACGC
MLR_w_Drugs_3L	RespD_StimA_BMS_0.5_uM_rep2_1	GGCCGCGGTT
MLR_w_Drugs_3L	RespD_StimA_BMS_0_uM_rep1_0	TGGATAGTTG
MLR_w_Drugs_3L	RespD_StimA_BMS_0_uM_rep2_0	CGGCGCCAGG
MLR_w_Drugs_3L	RespD_StimD_CycA-Rapa_12.5-25_uM-nM_rep1_100	CAAGCTCAGG
MLR_w_Drugs_3L	RespD_StimD_CycA-Rapa_12.5-25_uM-nM_rep2_100	ATCATCCTTC
MLR_w_Drugs_3L	RespD_StimD_CycA-Rapa_1.25-2.5_uM-nM_rep1_10	CCTCCGGAGT
MLR_w_Drugs_3L	RespD_StimD_CycA-Rapa_1.25-2.5_uM-nM_rep2_10	CCATTGCTGG
MLR_w_Drugs_3L	RespD_StimD_CycA-Rapa_0.125-0.25_uM-nM_rep1_1	TATTCGCAGT
MLR_w_Drugs_3L	RespD_StimD_CycA-Rapa_0.125-0.25_uM-nM_rep2_1	CCGGTTAAGT
MLR_w_Drugs_3L	RespD_StimD_CycA-Rapa_0-0_uM-nM_rep1_0	ATATTCTACC
MLR_w_Drugs_3L	RespD_StimD_CycA-Rapa_0-0_uM-nM_rep2_0	TACGGATCGT
MLR_w_Drugs_3L	RespD_Bead_CycA-Rapa_12.5-25_uM-nM_rep1_100	TTCTCTCCAG
MLR_w_Drugs_3L	RespD_Bead_CycA-Rapa_12.5-25_uM-nM_rep2_100	CCAAGAGCAA
MLR_w_Drugs_3L	RespD_Bead_CycA-Rapa_1.25-2.5_uM-nM_rep1_10	TTGGTTCGAG
MLR_w_Drugs_3L	RespD_Bead_CycA-Rapa_1.25-2.5_uM-nM_rep2_10	AACGGATTAC
MLR_w_Drugs_3L	RespD_Bead_CycA-Rapa_0.125-0.25_uM-nM_rep1_1	CATCTTCAGA
MLR_w_Drugs_3L	RespD_Bead_CycA-Rapa_0.125-0.25_uM-nM_rep2_1	TTGAACCTCC
MLR_w_Drugs_3L	RespD_Bead_CycA-Rapa_0-0_uM-nM_rep1_0	GGAATTCCAA
MLR_w_Drugs_3L	RespD_Bead_CycA-Rapa_0-0_uM-nM_rep2_0	ATAGGTCCAA
MLR_w_Drugs_3L	RespD_StimA_CycA-Rapa_12.5-25_uM-nM_rep1_100	GCCATGGTAC
MLR_w_Drugs_3L	RespD_StimA_CycA-Rapa_12.5-25_uM-nM_rep2_100	GAGCTCTTCA
MLR_w_Drugs_3L	RespD_StimA_CycA-Rapa_1.25-2.5_uM-nM_rep1_10	CCGAGGCAAC
MLR_w_Drugs_3L	RespD_StimA_CycA-Rapa_1.25-2.5_uM-nM_rep2_10	GTCTCTAGTT
MLR_w_Drugs_3L	RespD_StimA_CycA-Rapa_0.125-0.25_uM-nM_rep1_1	GCTGGTTATA
MLR_w_Drugs_3L	RespD_StimA_CycA-Rapa_0.125-0.25_uM-nM_rep2_1	TCGTAGGTCA
MLR_w_Drugs_3L	RespD_StimA_CycA-Rapa_0-0_uM-nM_rep1_0	AACTCAGACG
MLR_w_Drugs_3L	RespD_StimA_CycA-Rapa_0-0_uM-nM_rep2_0	TGCTGCCGGA
MLR_w_Drugs_3L	RespD_StimD_Meth-CycA_5-12.5_uM-uM_rep1_100	TGGAGGCAAG
MLR_w_Drugs_3L	RespD_StimD_Meth-CycA_5-12.5_uM-uM_rep2_100	ACTGATGCGA
MLR_w_Drugs_3L	RespD_StimD_Meth-CycA_0.5-1.25_uM-uM_rep1_10	ACGACTCCTC
MLR_w_Drugs_3L	RespD_StimD_Meth-CycA_0.5-1.25_uM-uM_rep2_10	TGGCAGCGAA
MLR_w_Drugs_3L	RespD_StimD_Meth-CycA_0.05-0.125_uM-uM_rep1_1	CCGATACTCT
MLR_w_Drugs_3L	RespD_StimD_Meth-CycA_0.05-0.125_uM-uM_rep2_1	CAATATAGGC
MLR_w_Drugs_3L	RespD_StimD_Meth-CycA_0-0_uM-uM_rep1_0	ACCGGCCGAC
MLR_w_Drugs_3L	RespD_StimD_Meth-CycA_0-0_uM-uM_rep2_0	AATAAGGCTC
MLR_w_Drugs_3L	RespD_Bead_Meth-CycA_5-12.5_uM-uM_rep1_100	CATCATAGCA
MLR_w_Drugs_3L	RespD_Bead_Meth-CycA_5-12.5_uM-uM_rep2_100	GATGATCCAT
MLR_w_Drugs_3L	RespD_Bead_Meth-CycA_0.5-1.25_uM-uM_rep1_10	ATGGCAATAC
MLR_w_Drugs_3L	RespD_Bead_Meth-CycA_0.5-1.25_uM-uM_rep2_10	ACCAGAACCA
MLR_w_Drugs_3L	RespD_Bead_Meth-CycA_0.05-0.125_uM-uM_rep1_1	GGTTCGACCT
MLR_w_Drugs_3L	RespD_Bead_Meth-CycA_0.05-0.125_uM-uM_rep2_1	CTTGGACGGA
MLR_w_Drugs_3L	RespD_Bead_Meth-CycA_0-0_uM-uM_rep1_0	CGGTCTCATA
MLR_w_Drugs_3L	RespD_Bead_Meth-CycA_0-0_uM-uM_rep2_0	AATCAGAGCC
MLR_w_Drugs_3L	RespD_StimA_Meth-CycA_5-12.5_uM-uM_rep1_100	CCTGAATACT
MLR_w_Drugs_3L	RespD_StimA_Meth-CycA_5-12.5_uM-uM_rep2_100	CTTGGAGACT
MLR_w_Drugs_3L	RespD_StimA_Meth-CycA_0.5-1.25_uM-uM_rep1_10	AAGACCTTAC
MLR_w_Drugs_3L	RespD_StimA_Meth-CycA_0.5-1.25_uM-uM_rep2_10	GCGAGCGCTC
MLR_w_Drugs_3L	RespD_StimA_Meth-CycA_0.05-0.125_uM-uM_rep1_1	TCGCAAGACG
MLR_w_Drugs_3L	RespD_StimA_Meth-CycA_0.05-0.125_uM-uM_rep2_1	CAATCTCGGA
MLR_w_Drugs_3L	RespD_StimA_Meth-CycA_0-0_uM-uM_rep1_0	TCGACCTACC
MLR_w_Drugs_3L	RespD_StimA_Meth-CycA_0-0_uM-uM_rep2_0	TTATAGGCAT
