## Supplemental Table 4 for "High-Capacity Sample Multiplexing for Single Cell Chromatin Accessibility Profiling"

### Sheet: Sheet1
Oligo name	Sequence (5'-3')	Note
P5_i5_1_Universal_Connector_A_C15_ME	TCGTCGGCAGCGTCTCCACGCTATAGCCTGCGATCGAGGACGGCAGATGTGTATAAGAGACAG	Index Transposon Oligo (Transferred Strand)
P5_i5_2_Universal_Connector_A_C15_ME	TCGTCGGCAGCGTCTCCACGCATAGAGGCGCGATCGAGGACGGCAGATGTGTATAAGAGACAG	Index Transposon Oligo (Transferred Strand)
P5_i5_3_Universal_Connector_A_C15_ME	TCGTCGGCAGCGTCTCCACGCCCTATCCTGCGATCGAGGACGGCAGATGTGTATAAGAGACAG	Index Transposon Oligo (Transferred Strand)
P5_i5_4_Universal_Connector_A_C15_ME	TCGTCGGCAGCGTCTCCACGCGGCTCTGAGCGATCGAGGACGGCAGATGTGTATAAGAGACAG	Index Transposon Oligo (Transferred Strand)
P5_i5_5_Universal_Connector_A_C15_ME	TCGTCGGCAGCGTCTCCACGCAGGCGAAGGCGATCGAGGACGGCAGATGTGTATAAGAGACAG	Index Transposon Oligo (Transferred Strand)
P5_i5_6_Universal_Connector_A_C15_ME	TCGTCGGCAGCGTCTCCACGCTAATCTTAGCGATCGAGGACGGCAGATGTGTATAAGAGACAG	Index Transposon Oligo (Transferred Strand)
P5_i5_7_Universal_Connector_A_C15_ME	TCGTCGGCAGCGTCTCCACGCCAGGACGTGCGATCGAGGACGGCAGATGTGTATAAGAGACAG	Index Transposon Oligo (Transferred Strand)
P5_i5_8_Universal_Connector_A_C15_ME	TCGTCGGCAGCGTCTCCACGCGTACTGACGCGATCGAGGACGGCAGATGTGTATAAGAGACAG	Index Transposon Oligo (Transferred Strand)
P7_i7_1_Universal_Connector_B_D15_ME	GTCTCGTGGGCTCGGCTGTCCCTGTCCCGAGTAATCACCGTCTCCGCCTCAGATGTGTATAAGAGACAG	Index Transposon Oligo (Transferred Strand)
P7_i7_2_Universal_Connector_B_D15_ME	GTCTCGTGGGCTCGGCTGTCCCTGTCCTCTCCGGACACCGTCTCCGCCTCAGATGTGTATAAGAGACAG	Index Transposon Oligo (Transferred Strand)
P7_i7_3_Universal_Connector_B_D15_ME	GTCTCGTGGGCTCGGCTGTCCCTGTCCAATGAGCGCACCGTCTCCGCCTCAGATGTGTATAAGAGACAG	Index Transposon Oligo (Transferred Strand)
P7_i7_4_Universal_Connector_B_D15_ME	GTCTCGTGGGCTCGGCTGTCCCTGTCCGGAATCTCCACCGTCTCCGCCTCAGATGTGTATAAGAGACAG	Index Transposon Oligo (Transferred Strand)
P7_i7_5_Universal_Connector_B_D15_ME	GTCTCGTGGGCTCGGCTGTCCCTGTCCTTCTGAATCACCGTCTCCGCCTCAGATGTGTATAAGAGACAG	Index Transposon Oligo (Transferred Strand)
P7_i7_6_Universal_Connector_B_D15_ME	GTCTCGTGGGCTCGGCTGTCCCTGTCCACGAATTCCACCGTCTCCGCCTCAGATGTGTATAAGAGACAG	Index Transposon Oligo (Transferred Strand)
P7_i7_7_Universal_Connector_B_D15_ME	GTCTCGTGGGCTCGGCTGTCCCTGTCCAGCTTCAGCACCGTCTCCGCCTCAGATGTGTATAAGAGACAG	Index Transposon Oligo (Transferred Strand)
P7_i7_8_Universal_Connector_B_D15_ME	GTCTCGTGGGCTCGGCTGTCCCTGTCCGCGCATTACACCGTCTCCGCCTCAGATGTGTATAAGAGACAG	Index Transposon Oligo (Transferred Strand)
P7_i7_9_Universal_Connector_B_D15_ME	GTCTCGTGGGCTCGGCTGTCCCTGTCCCATAGCCGCACCGTCTCCGCCTCAGATGTGTATAAGAGACAG	Index Transposon Oligo (Transferred Strand)
P7_i7_10_Universal_Connector_B_D15_ME	GTCTCGTGGGCTCGGCTGTCCCTGTCCTTCGCGGACACCGTCTCCGCCTCAGATGTGTATAAGAGACAG	Index Transposon Oligo (Transferred Strand)
P7_i7_11_Universal_Connector_B_D15_ME	GTCTCGTGGGCTCGGCTGTCCCTGTCCGCGCGAGACACCGTCTCCGCCTCAGATGTGTATAAGAGACAG	Index Transposon Oligo (Transferred Strand)
P7_i7_12_Universal_Connector_B_D15_ME	GTCTCGTGGGCTCGGCTGTCCCTGTCCCTATCGCTCACCGTCTCCGCCTCAGATGTGTATAAGAGACAG	Index Transposon Oligo (Transferred Strand)
Tn5ME-A (Illumina FC-121-1030)	TCGTCGGCAGCGTCAGATGTGTATAAGAGACAG	Nextera P5 handle with no index
Tn5ME-B (Illumina FC-121-1031)	GTCTCGTGGGCTCGGAGATGTGTATAAGAGACAG	Nextera P7 handle with no index
Tn5ME_Rev	/5Phos/CTGTCTCTTATACACATCT	Reverse Oligo for preparing MEDS and loading Tn5
